# Systems-wide dissection of organic acid assimilation in *Pseudomonas aeruginosa* reveals a novel path to underground metabolism

**DOI:** 10.1101/2022.08.25.505149

**Authors:** Stephen K. Dolan, Andre Wijaya, Michael Kohlstedt, Lars Gläser, Paul Brear, Rafael Silva-Rocha, Christoph Wittmann, Martin Welch

## Abstract

The human pathogen *Pseudomonas aeruginosa* (Pa) is one of the most frequent and severe causes of nosocomial infection. This organism is also a major cause of airway infections in people with cystic fibrosis (CF). Pa is known to have a remarkable metabolic plasticity, allowing it to thrive in diverse environmental conditions and ecological niches, yet little is known about the central metabolic pathways which sustain its growth during infection, or precisely how these pathways operate. In this work, we used a combination of ‘omics approaches (transcriptomics, proteomics, metabolomics and ^13^C-fluxomics) and reverse genetics to provide a systems-level insight into how the infection-relevant organic acids, succinate and propionate, are metabolized by Pa. Moreover, through structural and kinetic analysis of the 2-methylcitrate synthase (PrpC) and its paralogue, citrate synthase (GltA), we show how these two crucial enzymatic steps are interconnected in Pa organic acid assimilation. We found that Pa can rapidly adapt to the loss of GltA function by acquiring mutations in a transcriptional repressor, which then de-represses *prpC* expression. Our findings provide a clear example of how ‘underground metabolism’, facilitated by enzyme substrate promiscuity, “rewires” Pa metabolism, allowing it to overcome the loss of a crucial enzyme. This pathogen-specific knowledge is critical for the advancement of a model-driven framework to target bacterial central metabolism.
