## Supplementary material for "Systems-wide dissection of organic acid assimilation in *Pseudomonas aeruginosa* reveals a novel path to underground metabolism": File_2

### Sheet: A_simvector_fragments
OpenFLUX simvector files:
load corMat
x_calc = [
corMat{1,1}*ALA_111'/sum(corMat{1,2}*ALA_111')
corMat{2,1}*ALA_011'/sum(corMat{2,2}*ALA_011')
corMat{3,1}*GLY_11'/sum(corMat{3,2}*GLY_11')
corMat{4,1}*GLY_01'/sum(corMat{4,2}*GLY_01')
corMat{5,1}*VAL_11111'/sum(corMat{5,2}*VAL_11111')
corMat{6,1}*VAL_01111'/sum(corMat{6,2}*VAL_01111')
corMat{8,1}*LEU_011111'/sum(corMat{8,2}*LEU_011111')
corMat{9,1}*LEU_011111'/sum(corMat{9,2}*LEU_011111')
corMat{11,1}*ILE_011111'/sum(corMat{11,2}*ILE_011111')
corMat{12,1}*ILE_011111'/sum(corMat{12,2}*ILE_011111')
corMat{13,1}*PRO_01111'/sum(corMat{13,2}*PRO_01111')
corMat{14,1}*SER_111'/sum(corMat{14,2}*SER_111')
corMat{15,1}*SER_011'/sum(corMat{15,2}*SER_011')
corMat{16,1}*SER_011'/sum(corMat{16,2}*SER_011')
corMat{17,1}*THR_1111'/sum(corMat{17,2}*THR_1111')
corMat{18,1}*THR_0111'/sum(corMat{18,2}*THR_0111')
corMat{19,1}*PHE_111111111'/sum(corMat{19,2}*PHE_111111111')
corMat{20,1}*PHE_011111111'/sum(corMat{20,2}*PHE_011111111')
corMat{21,1}*PHE_110000000'/sum(corMat{21,2}*PHE_110000000')
corMat{22,1}*ASP_1111'/sum(corMat{22,2}*ASP_1111')
corMat{23,1}*ASP_0111'/sum(corMat{23,2}*ASP_0111')
corMat{24,1}*ASP_0111'/sum(corMat{24,2}*ASP_0111')
corMat{25,1}*GLU_11111'/sum(corMat{25,2}*GLU_11111')
corMat{26,1}*GLU_01111'/sum(corMat{26,2}*GLU_01111')
corMat{27,1}*LYS_111111'/sum(corMat{27,2}*LYS_111111')
corMat{29,1}*ARG_111111'/sum(corMat{29,2}*ARG_111111')
corMat{30,1}*HIS_111111'/sum(corMat{30,2}*HIS_111111')
corMat{33,1}*TYR_111111111'/sum(corMat{33,2}*TYR_111111111')
corMat{34,1}*TYR_110000000'/sum(corMat{34,2}*TYR_110000000')
corMat{35,1}*GLUC_111111'/sum(corMat{35,2}*GLUC_111111')
corMat{36,1}*GLUC_001111'/sum(corMat{36,2}*GLUC_001111')
corMat{38,1}*FRUC_111111'/sum(corMat{38,2}*FRUC_111111')
corMat{39,1}*FRUC_001111'/sum(corMat{39,2}*FRUC_001111')
corMat{40,1}*FRUC_110000'/sum(corMat{40,2}*FRUC_110000')
corMat{41,1}*RIB_11111'/sum(corMat{41,2}*RIB_11111')
corMat{42,1}*RIB_00111'/sum(corMat{42,2}*RIB_00111')
];
corMat{1,1}=corrMatGen(4,4,'C8H26N1O2Si2')
corMat{1,2}=corrMatGen(4,4,'C8H26N1O2Si2')
corMat{2,1}=corrMatGen(3,3,'C8H26N1O1Si2')
corMat{2,2}=corrMatGen(3,3,'C8H26N1O1Si2')
corMat{3,1}=corrMatGen(3,3,'C8H24N1O2Si2')
corMat{3,2}=corrMatGen(3,3,'C8H24N1O2Si2')
corMat{4,1}=corrMatGen(2,2,'C8H24N1O1Si2')
corMat{4,2}=corrMatGen(2,2,'C8H24N1O1Si2')
corMat{5,1}=corrMatGen(6,6,'C8H30N1O2Si2')
corMat{5,2}=corrMatGen(6,6,'C8H30N1O2Si2')
corMat{6,1}=corrMatGen(5,5,'C8H30N1O1Si2')
corMat{6,2}=corrMatGen(5,5,'C8H30N1O1Si2')
corMat{8,1}=corrMatGen(6,6,'C8H32N1O1Si2')
corMat{8,2}=corrMatGen(6,6,'C8H32N1O1Si2')
corMat{9,1}=corrMatGen(6,6,'C6H26N1Si1')
corMat{9,2}=corrMatGen(6,6,'C6H26N1Si1')
corMat{11,1}=corrMatGen(6,6,'C8H32N1O1Si2')
corMat{11,2}=corrMatGen(6,6,'C8H32N1O1Si2')
corMat{12,1}=corrMatGen(6,6,'C6H26N1Si1')
corMat{12,2}=corrMatGen(6,6,'C6H26N1Si1')
corMat{13,1}=corrMatGen(5,5,'C8H28N1O1Si2')
corMat{13,2}=corrMatGen(5,5,'C8H28N1O1Si2')
corMat{14,1}=corrMatGen(4,4,'C14H40N1O3Si3')
corMat{14,2}=corrMatGen(4,4,'C14H40N1O3Si3')
corMat{15,1}=corrMatGen(3,3,'C14H40N1O2Si3')
corMat{15,2}=corrMatGen(3,3,'C14H40N1O2Si3')
corMat{16,1}=corrMatGen(3,3,'C12H34N1O1Si2')
corMat{16,2}=corrMatGen(3,3,'C12H34N1O1Si2')
corMat{17,1}=corrMatGen(5,5,'C14H42N1O3Si3')
corMat{17,2}=corrMatGen(5,5,'C14H42N1O3Si3')
corMat{18,1}=corrMatGen(4,4,'C14H42N1O2Si3')
corMat{18,2}=corrMatGen(4,4,'C14H42N1O2Si3')
corMat{19,1}=corrMatGen(10,10,'C8H30N1O2Si2')
corMat{19,2}=corrMatGen(10,10,'C8H30N1O2Si2')
corMat{20,1}=corrMatGen(9,9,'C6H24N1Si1')
corMat{20,2}=corrMatGen(9,9,'C6H24N1Si1')
corMat{21,1}=corrMatGen(3,3,'C12H32N1O2Si2')
corMat{21,2}=corrMatGen(3,3,'C12H32N1O2Si2')
corMat{22,1}=corrMatGen(5,5,'C14H40N1O4Si3')
corMat{22,2}=corrMatGen(5,5,'C14H40N1O4Si3')
corMat{23,1}=corrMatGen(4,4,'C14H40N1O3Si3')
corMat{23,2}=corrMatGen(4,4,'C14H40N1O3Si3')
corMat{24,1}=corrMatGen(4,4,'C12H34N1O2Si2')
corMat{24,2}=corrMatGen(4,4,'C12H34N1O2Si2')
corMat{25,1}=corrMatGen(6,6,'C14H42N1O4Si3')
corMat{25,2}=corrMatGen(6,6,'C14H42N1O4Si3')
corMat{26,1}=corrMatGen(5,5,'C12H36N1O2Si2')
corMat{26,2}=corrMatGen(5,5,'C12H36N1O2Si2')
corMat{27,1}=corrMatGen(7,7,'C14H47N2O2Si3')
corMat{27,2}=corrMatGen(7,7,'C14H47N2O2Si3')
corMat{29,1}=corrMatGen(7,7,'C14H44N3O2Si3')
corMat{29,2}=corrMatGen(7,7,'C14H44N3O2Si3')
corMat{30,1}=corrMatGen(7,7,'C14H42N3O2Si3')
corMat{30,2}=corrMatGen(7,7,'C14H42N3O2Si3')
corMat{33,1}=corrMatGen(10,10,'C14H44N1O3Si3')
corMat{33,2}=corrMatGen(10,10,'C14H44N1O3Si3')
corMat{34,1}=corrMatGen(3,3,'C12H32N1O2Si2')
corMat{34,2}=corrMatGen(3,3,'C12H32N1O2Si2')
corMat{35,1}=corrMatGen(7,7,'C15H52N1O6Si5')
corMat{35,2}=corrMatGen(7,7,'C15H52N1O6Si5')
corMat{36,1}=corrMatGen(5,5,'C9H31O3Si3')
corMat{36,2}=corrMatGen(5,5,'C9H31O3Si3')
corMat{38,1}=corrMatGen(7,7,'C15H53N2O5Si5')
corMat{38,2}=corrMatGen(7,7,'C15H53N2O5Si5')
corMat{39,1}=corrMatGen(5,5,'C9H31O3Si3')
corMat{39,2}=corrMatGen(5,5,'C9H31O3Si3')
corMat{40,1}=corrMatGen(3,3,'C4H15N2O1Si1')
corMat{40,2}=corrMatGen(3,3,'C4H15N2O1Si1')
corMat{41,1}=corrMatGen(6,6,'C13H45N1O5Si4')
corMat{41,2}=corrMatGen(6,6,'C13H45N1O5Si4')
corMat{42,1}=corrMatGen(4,4,'C9H31O3Si3')
corMat{42,2}=corrMatGen(4,4,'C9H31O3Si3')
save corMat corMat

### Sheet: B_anabolic_demand
Anabolic precuror demand:
Substrate	Biomass yield [gDCW mol-1]
Succinate	36.96	0.14
Propionate	26.845	0.737496
		Relative precusor flux [%]
Building block	Anabolic demand [µmol gDCW-1]*	Succinate		Propionate
G6P	204.95	0.757495	0.0028693	0.550188	0.015115
F6P	70.9	0.262046	0.0009926	0.190331	0.00522884
P5P	897.7	3.3179	0.0125678	2.40988	0.066205
E4P	361	1.33426	0.005054	0.969105	0.0266236
G3P	129	0.476784	0.001806	0.3463	0.0095137
3PG	1493.1	5.5185	0.0209034	4.00823	0.110115
PEP	719.1	2.65779	0.0100674	1.93042	0.0530333
PYR	2832.8	10.47	0.0396592	7.60465	0.208918
ACCOA	2927.8	10.8211	0.0409892	7.85968	0.215924
AKG	1050.3	3.88191	0.0147042	2.81953	0.0774592
OAA	1786.7	6.60364	0.0250138	4.7964	0.131768
*taken from Kohlstedt & Wittmann (2019) Metab Eng 54:35-53.

### Sheet: C_reaction_network
Biochemical reaction networks:
Succinate				Propionate
Reaction no.	Coding gene(s)	Catalyzed reaction(s)		Reaction no.	Coding gene(s)	Catalyzed reaction(s)
1	dctA, dctPQM	SUC_EX = SUC		1	acsA, PA3568	PROP_EX + 2 ATP > PROP							100	0	prpE
2	zwfA, PA_5439, pgl	G6P > 6PG + NADPH		2	prpC	PROP + OAA > MCIT									prpCD
3	pgi	G6P = F6P		3	prpD, acnD, prpF, acnB, prpB	MCIT > PYR + SUC									prpB
4	edd, eda	6PG > PYR + G3P		4	zwfA, PA_5439, pgl	G6P > 6PG + NADPH
5	gnd, rpe	6PG > P5P + CO2 + NADPH		5	pgi	G6P = F6P
6	tktA	P5P + P5P = S7P + G3P		6	edd, eda	6PG > PYR + G3P
7	tal	S7P + G3P = E4P + F6P		7	gnd, rpe	6PG > P5P + CO2 + NADPH
8	tktA	E4P + P5P = F6P + G3P		8	tktA	P5P + P5P = S7P + G3P
9	tpiA	G3P = DHAP		9	tal	S7P + G3P = E4P + F6P
10	fda	DHAP + G3P = FBP		10	tktA	E4P + P5P = F6P + G3P
11	fbp	FBP > F6P + Pi		11	tpiA	G3P = DHAP
12	gapA, gapN, PA_3001, pgk	G3P = 3PG + NADH + ATP		12	fda	DHAP + G3P = FBP
13	pgm, eno	3PG = PEP		13	fbp	FBP > F6P + Pi
14	pykA, pykF	PEP > PYR + ATP		14	gapA, gapN, PA_3001, pgk	G3P = 3PG + NADH + ATP
15	ppsA	PYR + 2 ATP > PEP		15	pgm, eno	3PG = PEP
16	PA_3416, PA_3417, aceEF, lpd3	PYR > ACCOA + CO2 + NADH		16	pykA, pykF	PEP > PYR + ATP
17	gltA, prpC, acnAB	ACCOA + OAA > ICIT		17	ppsA	PYR + 2 ATP > PEP
18	icd, idh	ICIT > AKG + CO2 + NADPH		18	PA_3416, PA_3417, aceEF, lpd3	PYR > ACCOA + CO2 + NADH
19	sucABCD, lpd3	AKG = SUC + CO2 + ATP + NADH		19	gltA, prpC, acnAB	ACCOA + OAA > ICIT
20	sdhABCD, kgdB	SUC = FUM + FADH2		20	icd, idh	ICIT > AKG + CO2 + NADPH
21	fumC-1, 2, PA_4333	FUM = MAL		21	sucABCD, lpd3	AKG = SUC + CO2 + ATP + NADH
22	mqoA, mqoB	MAL > OAA + FADH2		22	sdhABCD, kgdB	SUC = FUM + FADH2
23	aceA	ICIT > SUC + GLYOX		23	fumC-1, 2, PA_4333	FUM = MAL
24	glcB	ACCOA + GLYOX > MAL		24	mqoA, mqoB	MAL > OAA + FADH2
25	maeA, PA_5046	MAL > PYR + CO2 + NAD(P)H		25	aceA	ICIT > SUC + GLYOX
26	PA_1400, PA_5435, PA_5436	PYR + CO2 + ATP > OAA		26	glcB	ACCOA + GLYOX > MAL
27	pckA, ppc	OAA + ATP = PEP + CO2		27	maeA, PA_5046	MAL > PYR + CO2 + NAD(P)H
28	pntAB, sthA	NADH = NADPH		28	PA_1400, PA_5435, PA_5436	PYR + CO2 + ATP > OAA
29	CO2 exchange	CO2_EX = CO2		29	pckA, ppc	OAA + ATP = PEP + CO2
30	O2 uptake >	O2_EX > O2		30	pntAB, sthA	NADH = NADPH
31	Oxidative phosphorylation	O2 + 2 NADH > 2 P/O ATP		31	CO2 exchange	CO2_EX = CO2
32		O2 + 2 QH2 > 2 P/O ATP		32	O2 uptake >	O2_EX > O2
33		O2 + 2 FADH2 > P/O ATP		33	Oxidative phosphorylation	O2 + 2 NADH > 2 P/O ATP
34	> Anabolism	NADPH > NADPH_B		34		O2 + 2 QH2 > 2 P/O ATP
35	Anabolism >	NADH_B > NADH		35		O2 + 2 FADH2 > P/O ATP
36	Anabolism >	CO2_B > CO2		36	> Anabolism	NADPH > NADPH_B
37	> Maintenance	ATP > ATP_M		37	Anabolism >	NADH_B > NADH
38	> Biomass	G6P_B + F6P_B + P5P_B + E4P_B + G3P_B + 3PG_B + PEP_B + PYR_B + ACCOA_B + AKG_B + OAA_B > BIOMASS		38	Anabolism >	CO2_B > CO2
				39	> Maintenance	ATP > ATP_M
				40	> Biomass	G6P_B + F6P_B + P5P_B + E4P_B + G3P_B + 3PG_B + PEP_B + PYR_B + ACCOA_B + AKG_B + OAA_B > BIOMASS

### Sheet: D_goodness_of_fit
Quality of fit: experimentally determined (EXP) and simulated (SIM) relative fractions of mass isotopomers using an assumed measurement error of 0.3 mol%
		Succinate			Proprionate
			EXP	SIM		EXP	SIM
Ala 260	m	[1,4-13C2]-succinate	0.2115	0.215315	[1-13C]-propionate	0.1469	0.14483
	m+1		0.5956	0.593093		0.6459	0.648528
	m+2		0.1389	0.138616		0.1476	0.148014
	m+3		0.0539	0.0529769		0.0595	0.0586278
Ala 232	m		0.7602	0.759381		0.7603	0.753676
	m+1		0.1686	0.171235		0.168	0.176058
	m+2		0.0712	0.0693844		0.0717	0.0702662
Gly 246	m		0.2531	0.235009		0.3304	0.324465
	m+1		0.6089	0.624942		0.54	0.54689
	m+2		0.138	0.140049		0.1296	0.128645
Gly 218	m		0.8282	0.828223		0.8269	0.825377
	m+1		0.1718	0.171777		0.1731	0.174623
Val 288	m		0.1998	0.206919		0.1368	0.13793
	m+1		0.5815	0.576341		0.6283	0.622998
	m+2		0.1488	0.150867		0.1581	0.165101
	m		0.0564	0.0552848		0.0621	0.0617873
	m+3		0.0104	0.00905746		0.0113	0.0104102
	m+4		0.0031	0.00153063		0.0034	0.00177319
Val 260	m		0.7214	0.727699		0.7215	0.716025
	m+1		0.1794	0.186509		0.1781	0.195125
	m+2		0.0797	0.0718891		0.0806	0.0738064
	m+3		0.0154	0.0119262		0.0154	0.0128997
	m+4		0.0041	0.00197675		0.0044	0.00214319
Leu 274	m		0.7243	0.714293		0.7182	0.698139
	m+1		0.187	0.196328		0.1909	0.207969
	m+2		0.0724	0.073965		0.0739	0.0767949
	m+3		0.0127	0.0130168		0.0133	0.0144049
	m+4		0.0026	0.00215787		0.0028	0.00240926
	m+5		0.0008	0.000239327		0.0009	0.000283462
Leu 200	m		0.8003	0.793776		0.7934	0.77582
	m+1		0.1474	0.159848		0.1525	0.174102
	m+2		0.0448	0.0412219		0.0464	0.0439801
	m+3		0.0058	0.00482218		0.0061	0.00565362
	m+4		0.0011	0.000318751		0.0011	0.000423743
	m+5		0.0006	1.3762e-05		0.0005	2.08889e-05
Ile 274	m		0.2147	0.211805		0.4985	0.500376
	m+1		0.5657	0.573992		0.3475	0.353027
	m+2		0.1457	0.150293		0.1082	0.109467
	m+3		0.059	0.0537952		0.0344	0.0310485
	m+4		0.0112	0.008708		0.0079	0.00528647
	m+5		0.0038	0.00140637		0.0034	0.000794421
Ile 200	m		0.2391	0.235344		0.5592	0.556019
	m+1		0.6152	0.620489		0.3463	0.351429
	m+2		0.1098	0.112736		0.0727	0.0753441
	m+3		0.0295	0.0284266		0.0168	0.0155148
	m+4		0.004	0.00284871		0.003	0.00159533
	m+5		0.0023	0.000155627		0.0019	9.75342e-05
Pro 258	m		0.7021	0.731891		0.6586	0.714495
	m+1		0.2011	0.183455		0.2312	0.19639
	m+2		0.0775	0.0711683		0.086	0.0739528
	m+3		0.0155	0.0115716		0.0194	0.0130081
	m+4		0.0038	0.00191387		0.0047	0.00215422
Ser 390	m		0.1916	0.188469		0.267	0.256618
	m+1		0.5367	0.539447		0.4839	0.491944
	m+2		0.1892	0.189924		0.176	0.177772
	m+3		0.0824	0.0821598		0.0731	0.0736662
Ser 362	m		0.6697	0.665816		0.6673	0.660294
	m+1		0.2251	0.228518		0.2272	0.232827
	m+2		0.1052	0.105666		0.1056	0.106878
Ser 288	m		0.7332	0.728972		0.7288	0.722719
	m+1		0.1917	0.196629		0.1936	0.201734
	m+2		0.075	0.0743986		0.0776	0.0755478
Thr 404	m		0.1659	0.164297		0.2996	0.311102
	m+1		0.1083	0.106999		0.3308	0.319034
	m+2		0.4878	0.49084		0.2483	0.250577
	m+3		0.163	0.163979		0.0896	0.0885482
	m+4		0.0751	0.0738846		0.0318	0.03074
Thr 376	m		0.1936	0.192361		0.4505	0.45419
	m+1		0.5331	0.538006		0.3554	0.356084
	m+2		0.1908	0.189018		0.1428	0.141379
	m+3		0.0825	0.0806146		0.0512	0.0483482
Phe 336	m		0.0354	0.0219437		0.0585	0.0495583
	m+1		0.1446	0.152541		0.2228	0.227436
	m+2		0.3388	0.362121		0.3545	0.368542
	m+3		0.3256	0.329336		0.2467	0.250856
	m+4		0.0964	0.0977026		0.0751	0.0770469
	m+5		0.0344	0.0301535		0.0247	0.0219711
	m+6		0.0097	0.00525578		0.0069	0.00390271
	m+7		0.0062	0.000845248		0.0039	0.000611369
	m+8		0.0046	9.33503e-05		0.0035	6.84511e-05
	m+9		0.0044	8.02646e-06		0.0035	5.9648e-06
Phe 234	m		0.0976	0.0857571		0.1496	0.140729
	m+1		0.3554	0.372955		0.4041	0.413966
	m+2		0.4234	0.427		0.3424	0.34617
	m+3		0.0872	0.0909806		0.0746	0.079621
	m+4		0.0235	0.0207786		0.0192	0.017277
	m+5		0.0053	0.00236186		0.0043	0.00207689
	m+6		0.0028	0.000159692		0.0022	0.000152658
	m+7		0.0025	7.28622e-06		0.0019	7.59193e-06
	m+8		0.0023	2.40285e-07		0.0018	2.71546e-07
Phe 302	m		0.2236	0.226368		0.3094	0.308009
	m+1		0.6133	0.611967		0.5418	0.54391
	m+2		0.1631	0.161664		0.1488	0.148081
Asp 418	m		0.1635	0.164017		0.2947	0.31501
	m+1		0.1074	0.106841		0.3313	0.315119
	m+2		0.49	0.490358		0.2513	0.250221
	m+3		0.164	0.163994		0.0907	0.0885341
	m+4		0.0751	0.0747904		0.032	0.0311157
Asp 390	m		0.1908	0.192046		0.4489	0.453298
	m+1		0.5367	0.537155		0.3575	0.355578
	m+2		0.1896	0.189184		0.143	0.142105
	m+3		0.0828	0.0816148		0.0506	0.049019
Asp 316	m		0.2096	0.210949		0.4954	0.500018
	m+1		0.5719	0.574526		0.355	0.355485
	m+2		0.1581	0.157822		0.1126	0.112219
	m+3		0.0605	0.056703		0.037	0.0322772
Glu 432	m		0.1785	0.181736		0.4276	0.429206
	m+1		0.5159	0.513944		0.3527	0.353447
	m+2		0.1951	0.195225		0.1485	0.148914
	m+3		0.0853	0.0840746		0.0543	0.0526528
	m+4		0.0204	0.0202985		0.0137	0.0129723
	m+5		0.005	0.00472222		0.0033	0.00280804
Glu 330	m		0.6737	0.698807		0.6331	0.682207
	m+1		0.2222	0.206304		0.2479	0.217917
	m+2		0.0827	0.0777235		0.0923	0.080887
	m+3		0.0177	0.0146372		0.022	0.0161606
	m+4		0.0037	0.00252897		0.0047	0.00282826
Lys 431	m		0.1101	0.103876		0.1889	0.191821
	m+1		0.1887	0.192334		0.3668	0.366989
	m+2		0.4467	0.447512		0.281	0.282385
	m+3		0.1634	0.166733		0.1101	0.110372
	m+4		0.0695	0.0694351		0.0394	0.0377162
	m+5		0.0169	0.0164297		0.0105	0.0088748
	m+6		0.0047	0.00367985		0.0033	0.00184216
Arg 442	m		0.0627	0.0600428		0.2349	0.239077
	m+1		0.2805	0.29135		0.3834	0.387348
	m+2		0.4176	0.408826		0.2423	0.240114
	m+3		0.1574	0.159504		0.0969	0.0948915
	m+4		0.0626	0.0621543		0.0317	0.0300561
	m+5		0.015	0.0148661		0.0084	0.00708943
	m+6		0.004	0.00325661		0.0023	0.00142403
His 440	m		0.1373	0.139515		0.2021	0.190333
	m+1		0.4273	0.427567		0.4113	0.411522
	m+2		0.2355	0.234995		0.2199	0.233631
	m+3		0.1415	0.137644		0.1156	0.115534
	m+4		0.0425	0.0438071		0.0364	0.0365255
	m+5		0.0134	0.0135596		0.0117	0.0102871
	m+6		0.0025	0.00291215		0.003	0.00216776
Tyr 466	m		0.0352	0.0188971		0.0572	0.0426777
	m+1		0.1308	0.133587		0.1999	0.200881
	m+2		0.3099	0.328073		0.3272	0.342162
	m+3		0.3215	0.325715		0.2562	0.261476
	m+4		0.1261	0.13058		0.1032	0.105237
	m+5		0.0487	0.0482725		0.0371	0.0363988
	m+6		0.0155	0.0117996		0.0104	0.00890449
	m+7		0.0056	0.00258209		0.0036	0.00189996
	m+8		0.0031	0.000432219		0.0019	0.000318213
	m+9		0.0036	6.21435e-05		0.0034	4.54605e-05
Tyr 302	m		0.2232	0.226368		0.3049	0.308009
	m+1		0.6134	0.611967		0.5441	0.54391
	m+2		0.1633	0.161664		0.151	0.148081
Gluc 554	m		0.0698	0.0464152		0.0935	0.0810769
	m+1		0.2471	0.236293		0.2918	0.284421
	m+2		0.3459	0.364657		0.3257	0.331294
	m+3		0.1919	0.198676		0.1728	0.178344
	m+4		0.1047	0.105281		0.0822	0.0864182
	m+5		0.0349	0.0365532		0.0283	0.0292989
	m+6		0.0058	0.0121242		0.0057	0.00914769
Gluc 319	m		0.0887	0.0679715		0.1233	0.116971
	m+1		0.3111	0.320725		0.3565	0.37008
	m+2		0.4151	0.421538		0.3538	0.351344
	m+3		0.1321	0.135062		0.1197	0.11774
	m+4		0.0531	0.0547036		0.0467	0.0438651
Fruc 553	m		0.053	0.046349		0.0868	0.0809622
	m+1		0.2342	0.236115		0.2849	0.284296
	m+2		0.3548	0.364851		0.3312	0.331632
	m+3		0.1989	0.199156		0.1737	0.178641
	m+4		0.1086	0.105061		0.0852	0.0862248
	m+5		0.036	0.0364523		0.0292	0.0291862
	m+6		0.0145	0.0120162		0.0089	0.0090579
Fruc 319	m		0.0855	0.0679715		0.1237	0.116971
	m+1		0.3094	0.320725		0.3599	0.37008
	m+2		0.4185	0.421538		0.3524	0.351344
	m+3		0.1327	0.135062		0.1181	0.11774
	m+4		0.0538	0.0547036		0.046	0.0438651
Fruc 159	m		0.8102	0.798771		0.8167	0.803115
	m+1		0.1303	0.137191		0.131	0.144849
	m+2		0.0595	0.0640375		0.0523	0.0520356
Rib 467	m		0.1351	0.133095		0.1814	0.182317
	m+1		0.4029	0.409987		0.3963	0.39607
	m+2		0.233	0.235753		0.2264	0.234922
	m+3		0.1557	0.150488		0.1339	0.128023
	m+4		0.0543	0.0521388		0.0461	0.0443493
	m+5		0.019	0.018538		0.0159	0.0143185
Rib 307	m		0.2039	0.198473		0.2633	0.270123
	m+1		0.555	0.558382		0.5077	0.504576
	m+2		0.1664	0.167078		0.1592	0.157475
	m+3		0.0747	0.0760674		0.0699	0.0678254
Ala 260	m	[2,3-13C2]-succinate	0.0129	0.00131976	[3-13C]-propionate	0.0153	0.00875888
	m+1		0.0451	0.0206389		0.6656	0.669528
	m+2		0.6171	0.648642		0.2271	0.22756
	m+3		0.325	0.329399		0.092	0.0941535
Ala 232	m		0.0148	0.00663679		0.0211	0.0250072
	m+1		0.068	0.0749473		0.7665	0.757027
	m+2		0.9173	0.918416		0.2124	0.217965
Gly 246	m		0.0552	0.00908458		0.4574	0.453863
	m+1		0.6121	0.625438		0.3758	0.386589
	m+2		0.3327	0.365477		0.1668	0.159548
Gly 218	m		0.0726	0.0269681		0.5949	0.590921
	m+1		0.9274	0.973032		0.4051	0.409079
Val 288	m		0.0098	8.83014e-06		0.0068	0.000254204
	m+1		0.0049	0.000236086		0.0206	0.0270772
	m+2		0.0105	0.0070745		0.6064	0.591758
	m		0.0801	0.0691675		0.2454	0.255307
	m+3		0.5965	0.615927		0.0968	0.101102
	m+4		0.2982	0.307586		0.0239	0.0245005
Val 260	m		0.0113	4.40903e-05		0.0085	0.000689246
	m+1		0.0065	0.000987212		0.0258	0.041596
	m+2		0.0166	0.0176293		0.6491	0.635493
	m+3		0.116	0.136711		0.2345	0.240745
	m+4		0.8496	0.844628		0.0821	0.0814763
Leu 274	m		0.0099	2.67233e-06		0.0052	7.57417e-05
	m+1		0.0034	0.000100794		0.0082	0.00518305
	m+2		0.0031	0.00198562		0.0889	0.106771
	m+3		0.016	0.0246634		0.6124	0.590771
	m+4		0.1438	0.178198		0.2123	0.222861
	m+5		0.8237	0.79505		0.0729	0.074338
Leu 200	m		0.0095	2.71548e-06		0.0052	8.31995e-05
	m+1		0.0023	0.000102222		0.0061	0.00568728
	m+2		0.0023	0.00201007		0.0962	0.116864
	m+3		0.0172	0.0249102		0.6652	0.640144
	m+4		0.1415	0.179171		0.1839	0.193458
	m+5		0.8273	0.793804		0.0433	0.0437637
Ile 274	m		0.0103	6.36112e-06		0.0087	0.000361083
	m+1		0.0071	0.000214821		0.0189	0.0233456
	m+2		0.0118	0.00678555		0.3867	0.387781
	m+3		0.0779	0.0697883		0.3799	0.377539
	m+4		0.5839	0.613269		0.1576	0.162935
	m+5		0.309	0.309936		0.0483	0.0480384
Ile 200	m		0.0093	6.71777e-06		0.0079	0.000398123
	m+1		0.0041	0.000226372		0.0196	0.0257112
	m+2		0.0111	0.00714911		0.4297	0.425656
	m+3		0.0826	0.0731675		0.3874	0.384043
	m+4		0.6111	0.642014		0.1267	0.135733
	m+5		0.2818	0.277437		0.0286	0.0284591
Pro 258	m		0.0111	1.09829e-05		0.0087	0.000975195
	m+1		0.0093	0.000406748		0.0463	0.0464433
	m+2		0.0227	0.011001		0.5218	0.526471
	m+3		0.1447	0.110441		0.3168	0.323237
	m+4		0.8122	0.87814		0.1064	0.102874
Ser 390	m		0.0112	0.00112996		0.0285	0.0150087
	m+1		0.0441	0.0223703		0.4831	0.497861
	m+2		0.5727	0.598263		0.3286	0.326103
	m+3		0.3719	0.378236		0.1599	0.161028
Ser 362	m		0.0146	0.0059252		0.0454	0.0354004
	m+1		0.0733	0.07607		0.6309	0.630324
	m+2		0.9121	0.918005		0.3237	0.334276
Ser 288	m		0.0172	0.00596224		0.0493	0.0372647
	m+1		0.0718	0.0761073		0.6597	0.660781
	m+2		0.911	0.91793		0.291	0.301954
Thr 404	m		0.0105	0.000212179		0.0096	0.00556598
	m+1		0.0357	0.0112624		0.2678	0.273957
	m+2		0.4845	0.50648		0.3927	0.39002
	m+3		0.2311	0.244004		0.2341	0.236555
	m+4		0.2382	0.238041		0.0958	0.0939014
Thr 376	m		0.0153	0.000880633		0.0184	0.0134932
	m+1		0.0484	0.0200702		0.3949	0.3938
	m+2		0.569	0.600301		0.3994	0.399417
	m+3		0.3673	0.378749		0.1873	0.193289
Phe 336	m		0.01	7.83842e-09		0.0065	2.86443e-06
	m+1		0.0054	3.35063e-07		0.0052	0.000419003
	m+2		0.0042	1.35319e-05		0.0175	0.0191794
	m+3		0.0044	0.000269493		0.2645	0.266467
	m+4		0.01	0.00474245		0.3295	0.337226
	m+5		0.057	0.0422666		0.2212	0.227437
	m+6		0.2961	0.303185		0.0998	0.103365
	m+7		0.3508	0.377265		0.0358	0.0348197
	m+8		0.1939	0.204392		0.0131	0.00915875
	m+9		0.0682	0.0678654		0.0068	0.00192603
Phe 234	m		0.0099	3.88827e-08		0.0076	9.76959e-06
	m+1		0.0041	1.49026e-06		0.007	0.00104837
	m+2		0.0025	4.87045e-05		0.0272	0.0329972
	m+3		0.0031	0.000815355		0.3449	0.338643
	m+4		0.0117	0.0107198		0.352	0.36066
	m+5		0.0784	0.0779506		0.1793	0.18809
	m+6		0.4142	0.419808		0.06	0.0620253
	m+7		0.3577	0.372892		0.0164	0.0141796
	m+8		0.1183	0.117764		0.0055	0.00234707
Phe 302	m		0.0331	0.00883678		0.4447	0.44206
	m+1		0.6083	0.608768		0.3799	0.388855
	m+2		0.3586	0.382395		0.1753	0.169085
Asp 418	m		0.0096	0.000211929		0.0084	0.00368157
	m+1		0.035	0.0112492		0.2663	0.271907
	m+2		0.4835	0.505886		0.3937	0.391098
	m+3		0.2324	0.243816		0.2356	0.238167
	m+4		0.2394	0.238837		0.0959	0.0951473
Asp 390	m		0.0116	0.000880512		0.013	0.0113434
	m+1		0.0414	0.0200676		0.3949	0.393556
	m+2		0.5737	0.600223		0.4025	0.400297
	m+3		0.3734	0.378829		0.1896	0.194804
Asp 316	m		0.0133	0.000923258		0.0147	0.0122215
	m+1		0.0435	0.0209739		0.4248	0.423121
	m+2		0.5967	0.627787		0.4006	0.39974
	m+3		0.3465	0.350316		0.16	0.164918
Glu 432	m		0.0075	5.86344e-06		0.0042	0.000314244
	m+1		0.0037	0.000198706		0.0153	0.0203544
	m+2		0.009	0.00627829		0.3461	0.339889
	m+3		0.0724	0.0650751		0.372	0.369291
	m+4		0.5509	0.573159		0.1903	0.195793
	m+5		0.3566	0.355283		0.0721	0.0743578
Glu 330	m		0.0101	1.09232e-05		0.0086	0.000936248
	m+1		0.0064	0.000405025		0.0417	0.0446302
	m+2		0.0202	0.0109593		0.5041	0.507435
	m+3		0.1456	0.11033		0.3279	0.332978
	m+4		0.8177	0.878295		0.1177	0.114021
Lys 431	m		0.0082	1.3077e-06		0.0095	0.000110787
	m+1		0.0054	6.83039e-05		0.0197	0.0119207
	m+2		0.0133	0.00311233		0.2819	0.279142
	m+3		0.0642	0.0380022		0.3587	0.363209
	m+4		0.4222	0.445877		0.2126	0.2229
	m+5		0.2923	0.312036		0.0887	0.0928451
	m+6		0.1944	0.200903		0.0289	0.0298732
Arg 442	m		0.0066	3.92613e-06		0.0039	0.00024145
	m+1		0.0031	0.000134442		0.012	0.0157075
	m+2		0.0065	0.00425099		0.2757	0.265572
	m+3		0.0515	0.0450615		0.3601	0.357476
	m+4		0.399	0.399198		0.224	0.229989
	m+5		0.3628	0.373644		0.0937	0.0986961
	m+6		0.1706	0.177706		0.0306	0.0323189
His 440	m		0.0081	3.84692e-06		0.01	0.000281304
	m+1		0.0071	0.000137535		0.028	0.0196003
	m+2		0.0122	0.00343417		0.1577	0.151298
	m+3		0.0783	0.0449949		0.3715	0.370659
	m+4		0.1632	0.195949		0.2643	0.27465
	m+5		0.4571	0.479521		0.1257	0.13526
	m+6		0.2742	0.27596		0.0429	0.0482511
Tyr 466	m		0.0115	6.87402e-09		0.0123	2.46847e-06
	m+1		0.0056	2.94647e-07		0.0067	0.000361373
	m+2		0.0031	1.19019e-05		0.0146	0.0165708
	m+3		0.0025	0.000237744		0.2313	0.231592
	m+4		0.0075	0.00418726		0.3123	0.318305
	m+5		0.0489	0.0375653		0.2314	0.239606
	m+6		0.2701	0.270414		0.1204	0.124598
	m+7		0.3411	0.363657		0.0478	0.0492763
	m+8		0.217	0.229121		0.0161	0.0156123
	m+9		0.0927	0.0948058		0.0071	0.00407506
Tyr 302	m		0.0323	0.00883678		0.4476	0.44206
	m+1		0.6091	0.608768		0.3777	0.388855
	m+2		0.3586	0.382395		0.1747	0.169085
Gluc 554	m		0.0083	2.00729e-05		0.0061	0.000278342
	m+1		0.0093	0.000430543		0.0267	0.0216292
	m+2		0.0165	0.012309		0.29	0.285721
	m+3		0.0619	0.0724164		0.3063	0.312162
	m+4		0.3292	0.341327		0.2192	0.221868
	m+5		0.3612	0.359831		0.1086	0.112412
	m+6		0.2136	0.213666		0.043	0.0459293
Gluc 319	m		0.013	0.000762519		0.0188	0.00659058
	m+1		0.0306	0.0123741		0.3989	0.409182
	m+2		0.389	0.381848		0.3425	0.343738
	m+3		0.3872	0.41207		0.1751	0.176378
	m+4		0.1802	0.192946		0.0647	0.0641115
Fruc 553	m		0.0086	2.00365e-05		0.0024	0.000277914
	m+1		0.0069	0.00042983		0.0183	0.021597
	m+2		0.0163	0.0122881		0.2848	0.285356
	m+3		0.0601	0.0723262		0.3146	0.312616
	m+4		0.321	0.34093		0.2234	0.22201
	m+5		0.3614	0.360197		0.1116	0.112356
	m+6		0.2258	0.213809		0.0449	0.0457873
Fruc 319	m		0.0219	0.000762519		0.0256	0.00659058
	m+1		0.034	0.0123741		0.3966	0.409182
	m+2		0.3832	0.381848		0.3408	0.343738
	m+3		0.3814	0.41207		0.1739	0.176378
	m+4		0.1795	0.192946		0.0631	0.0641115
Fruc 159	m		0.0929	0.034531		0.0922	0.0673307
	m+1		0.1627	0.181565		0.7104	0.715296
	m+2		0.7445	0.783904		0.1974	0.217373
Rib 467	m		0.0018	6.12361e-05		0.0064	0.00131969
	m+1		0.0051	0.00125285		0.078	0.086758
	m+2		0.0693	0.0355406		0.3798	0.368597
	m+3		0.1491	0.173465		0.3022	0.30354
	m+4		0.4678	0.487033		0.166	0.170488
	m+5		0.307	0.302647		0.0676	0.0692979
Rib 307	m		0.0098	0.00126869		0.0138	0.00863027
	m+1		0.0453	0.0199148		0.5314	0.53353
	m+2		0.5877	0.624753		0.3103	0.3087
	m+3		0.3572	0.354064		0.1444	0.14914
Ala 260	m	50% [U13C]-succinate	0.3641	0.349373	50% [U13C]-proprionate	0.3682	0.367007
	m+1		0.1489	0.148398		0.1359	0.135616
	m+2		0.1194	0.125615		0.1048	0.108888
	m+3		0.3677	0.376613		0.391	0.388488
Ala 232	m		0.3838	0.36726		0.3964	0.391241
	m+1		0.1973	0.207209		0.1568	0.166225
	m+2		0.4189	0.425532		0.4468	0.442534
Gly 246	m		0.4233	0.410604		0.3753	0.381058
	m+1		0.1451	0.132258		0.1968	0.186101
	m+2		0.4316	0.457137		0.4279	0.432841
Gly 218	m		0.4771	0.455308		0.459	0.455342
	m+1		0.5229	0.544692		0.541	0.544658
Val 288	m		0.1582	0.139263		0.1629	0.155414
	m+1		0.1077	0.110613		0.0889	0.0932018
	m+2		0.2121	0.211447		0.2149	0.214959
	m		0.2271	0.227948		0.2334	0.232704
	m+3		0.1235	0.136362		0.109	0.117392
	m+4		0.1715	0.174368		0.1909	0.186329
Val 260	m		0.1642	0.145475		0.1731	0.1647
	m+1		0.1289	0.135833		0.0997	0.107887
	m+2		0.3468	0.344627		0.3689	0.36733
	m+3		0.1666	0.179149		0.143	0.150206
	m+4		0.1934	0.194917		0.2152	0.209877
Leu 274	m		0.086	0.0712025		0.0865	0.0805778
	m+1		0.1397	0.137802		0.1301	0.133459
	m+2		0.2338	0.235285		0.228	0.232578
	m+3		0.2498	0.256652		0.2518	0.253431
	m+4		0.1762	0.183268		0.1745	0.176298
	m+5		0.1145	0.115791		0.1292	0.123656
Leu 200	m		0.0944	0.077818		0.0937	0.0880049
	m+1		0.1449	0.144887		0.1341	0.139294
	m+2		0.2413	0.243634		0.2359	0.240539
	m+3		0.2493	0.257189		0.2523	0.253906
	m+4		0.1657	0.172287		0.1637	0.1649
	m+5		0.1044	0.104185		0.1202	0.113356
Ile 274	m		0.1434	0.130856		0.0975	0.0894106
	m+1		0.1139	0.114351		0.1256	0.129175
	m+2		0.215	0.21553		0.229	0.23579
	m+3		0.2299	0.231161		0.2449	0.247632
	m+4		0.1358	0.14251		0.1691	0.17263
	m+5		0.1621	0.165592		0.1339	0.125363
Ile 200	m		0.1561	0.142387		0.1051	0.0976414
	m+1		0.1121	0.113964		0.1285	0.133892
	m+2		0.2213	0.220905		0.2385	0.244062
	m+3		0.2307	0.230971		0.2464	0.247475
	m+4		0.1217	0.129847		0.1569	0.16122
	m+5		0.1582	0.161927		0.1246	0.11571
Pro 258	m		0.1599	0.14557		0.1314	0.131462
	m+1		0.1355	0.13573		0.1643	0.158637
	m+2		0.3382	0.344731		0.3108	0.324057
	m+3		0.1701	0.179004		0.206	0.201913
	m+4		0.1963	0.194965		0.1875	0.183931
Ser 390	m		0.3042	0.30052		0.266	0.271381
	m+1		0.1874	0.184039		0.2021	0.201206
	m+2		0.1646	0.162996		0.197	0.195161
	m+3		0.3438	0.352446		0.3349	0.332252
Ser 362	m		0.3282	0.320651		0.3126	0.3117
	m+1		0.2604	0.260367		0.2675	0.274431
	m+2		0.4114	0.418982		0.4199	0.413868
Ser 288	m		0.3469	0.338514		0.3304	0.329097
	m+1		0.2504	0.249998		0.2584	0.265566
	m+2		0.4027	0.411488		0.4111	0.405336
Thr 404	m		0.2915	0.284929		0.1483	0.145655
	m+1		0.1556	0.148912		0.1987	0.193624
	m+2		0.1399	0.142908		0.2057	0.21765
	m+3		0.1054	0.104674		0.233	0.233774
	m+4		0.3076	0.318578		0.2143	0.209298
Thr 376	m		0.3055	0.298556		0.1951	0.185884
	m+1		0.1887	0.185706		0.2459	0.251533
	m+2		0.1657	0.166903		0.2798	0.290875
	m+3		0.3401	0.348835		0.2793	0.271709
Phe 336	m		0.0382	0.0272649		0.0281	0.021045
	m+1		0.0606	0.0552087		0.0515	0.050602
	m+2		0.0828	0.0805116		0.0798	0.0838095
	m+3		0.1418	0.139013		0.1337	0.137892
	m+4		0.1521	0.154548		0.1547	0.16207
	m+5		0.1554	0.160055		0.1641	0.169129
	m+6		0.1532	0.157933		0.1586	0.157296
	m+7		0.1001	0.104836		0.1095	0.108456
	m+8		0.0722	0.0757252		0.0765	0.0723167
	m+9		0.0437	0.0449055		0.0436	0.0373847
Phe 234	m		0.0436	0.0313081		0.0354	0.0258695
	m+1		0.0701	0.0654612		0.0643	0.0629026
	m+2		0.121	0.118493		0.1143	0.118734
	m+3		0.1709	0.170562		0.1675	0.172647
	m+4		0.1686	0.173729		0.1753	0.185079
	m+5		0.1753	0.179559		0.1803	0.182677
	m+6		0.1299	0.135283		0.1358	0.135291
	m+7		0.0778	0.0817926		0.0826	0.0794493
	m+8		0.0428	0.0438119		0.0445	0.0373504
Phe 302	m		0.4122	0.400867		0.3677	0.372337
	m+1		0.1522	0.146834		0.2045	0.196728
	m+2		0.4356	0.452299		0.4278	0.430935
Asp 418	m		0.2915	0.284563		0.1482	0.146658
	m+1		0.1564	0.148763		0.1986	0.194412
	m+2		0.1416	0.143331		0.2059	0.214564
	m+3		0.1066	0.104866		0.2334	0.234103
	m+4		0.3039	0.318477		0.2139	0.210264
Asp 390	m		0.3042	0.29823		0.1939	0.187618
	m+1		0.1878	0.185548		0.2436	0.249978
	m+2		0.1665	0.167362		0.2796	0.289339
	m+3		0.3415	0.34886		0.2828	0.273066
Asp 316	m		0.3257	0.317883		0.2075	0.200961
	m+1		0.1779	0.174417		0.2471	0.252989
	m+2		0.1529	0.15387		0.2733	0.283927
	m+3		0.3435	0.35383		0.2721	0.262123
Glu 432	m		0.127	0.115695		0.084	0.0786917
	m+1		0.1139	0.11475		0.1193	0.122972
	m+2		0.2058	0.207686		0.2207	0.224471
	m+3		0.2319	0.231761		0.2473	0.24778
	m+4		0.1524	0.159025		0.183	0.18735
	m+5		0.169	0.171083		0.1457	0.138735
Glu 330	m		0.1563	0.140286		0.1291	0.126634
	m+1		0.137	0.137055		0.1631	0.158455
	m+2		0.3304	0.338442		0.3046	0.319323
	m+3		0.1799	0.187693		0.2129	0.208851
	m+4		0.1965	0.196523		0.1903	0.186737
Lys 431	m		0.1208	0.110929		0.0752	0.0683619
	m+1		0.1007	0.0971274		0.1074	0.104783
	m+2		0.1471	0.145976		0.1568	0.15917
	m+3		0.1971	0.195367		0.2111	0.211886
	m+4		0.1737	0.175314		0.1857	0.189601
	m+5		0.1177	0.123129		0.1489	0.152331
	m+6		0.1428	0.152158		0.1149	0.113868
Arg 442	m		0.0696	0.0595045		0.0458	0.0416302
	m+1		0.1145	0.111987		0.0996	0.100246
	m+2		0.1583	0.15947		0.169	0.173813
	m+3		0.2141	0.214183		0.2284	0.231427
	m+4		0.1844	0.18789		0.2078	0.209889
	m+5		0.1559	0.160641		0.159	0.156981
	m+6		0.1031	0.106325		0.0905	0.0860139
His 440	m		0.0656	0.0540641		0.0562	0.0472552
	m+1		0.1247	0.117125		0.117	0.111967
	m+2		0.162	0.159971		0.1614	0.164739
	m+3		0.201	0.203609		0.2061	0.210393
	m+4		0.1832	0.189254		0.1924	0.198059
	m+5		0.1587	0.16559		0.1624	0.164839
	m+6		0.1048	0.110387		0.1046	0.102749
Tyr 466	m		0.0345	0.0237009		0.03	0.0182726
	m+1		0.057	0.0507806		0.0495	0.0460858
	m+2		0.0809	0.0766014		0.0761	0.0786839
	m+3		0.1361	0.131097		0.1279	0.130129
	m+4		0.1511	0.151548		0.1515	0.157893
	m+5		0.1557	0.160061		0.1623	0.168487
	m+6		0.1543	0.159467		0.1599	0.159918
	m+7		0.1065	0.113331		0.1148	0.116615
	m+8		0.0766	0.0825346		0.0803	0.079847
	m+9		0.0473	0.0508784		0.0477	0.0440685
Tyr 302	m		0.4131	0.400867		0.3673	0.372337
	m+1		0.1513	0.146834		0.2032	0.196728
	m+2		0.4356	0.452299		0.4294	0.430935
Gluc 554	m		0.1061	0.0838617		0.075	0.0703459
	m+1		0.1105	0.0957209		0.0992	0.0968391
	m+2		0.1254	0.116647		0.1287	0.129863
	m+3		0.2202	0.238521		0.2198	0.228646
	m+4		0.1667	0.174158		0.1824	0.183413
	m+5		0.1395	0.146081		0.1609	0.155539
	m+6		0.1316	0.145011		0.134	0.135353
Gluc 319	m		0.1908	0.157754		0.1437	0.141443
	m+1		0.233	0.234267		0.2238	0.228216
	m+2		0.1387	0.142729		0.166	0.173842
	m+3		0.2288	0.242284		0.2495	0.249457
	m+4		0.2087	0.222966		0.217	0.207042
Fruc 553	m		0.0846	0.0837385		0.0656	0.0702402
	m+1		0.1031	0.0958673		0.0952	0.0969344
	m+2		0.124	0.116631		0.1276	0.129855
	m+3		0.2335	0.238372		0.2289	0.228548
	m+4		0.1726	0.174479		0.1896	0.183653
	m+5		0.1458	0.145972		0.1559	0.155464
	m+6		0.1364	0.14494		0.1372	0.135305
Fruc 319	m		0.1748	0.157754		0.1446	0.141443
	m+1		0.2346	0.234267		0.2264	0.228216
	m+2		0.1397	0.142729		0.1663	0.173842
	m+3		0.2351	0.242284		0.2467	0.249457
	m+4		0.2158	0.222966		0.216	0.207042
Fruc 159	m		0.3786	0.37963		0.3701	0.367404
	m+1		0.2065	0.207715		0.216	0.230685
	m+2		0.4149	0.412655		0.4139	0.401911
Rib 467	m		0.1093	0.105557		0.0931	0.0920374
	m+1		0.1282	0.12657		0.1211	0.129077
	m+2		0.1982	0.197493		0.2001	0.202662
	m+3		0.2185	0.219287		0.2263	0.226305
	m+4		0.1722	0.175582		0.1823	0.18563
	m+5		0.1737	0.175511		0.1772	0.164288
Rib 307	m		0.3327	0.331252		0.2956	0.294059
	m+1		0.1626	0.160197		0.1779	0.184698
	m+2		0.1377	0.139279		0.1679	0.179417
	m+3		0.3671	0.369271		0.3585	0.341826

### Sheet: E_metabolic_fluxes
Net metabolic fluxes
Succinate uptake rate [mmol gDCW-1 h-1]	23.5552	1.39471				Proprionate uptake rate [mmol gDCW-1 h-1]	28.1157	3.06864
Reaction	Relative flux [%]		Absolute flux [mmol gDCW-1 h-1]			Reaction	Relative flux [%]		Absolute flux [mmol gDCW-1 h-1]
SUC_EX > SUC	100	0	23.5552	1.39471		PROP_EX > PROP	100	0	28.1157	3.06864
SUC > FUM + FADH2	139.083	0.162842	32.7613	1.94018		PROP + OAA > MCIT	100	0	28.1157	3.06864
FUM > MAL	137.328	0.219359	32.3478	1.91602		MCIT > PYR + SUC	100	0	28.1157	3.06864
MAL > OAA + FADH2	45.1943	0.950833	10.6456	0.668938		SUC > FUM + FADH2	151.187	0.015482	42.5075	4.63941
MAL > PYR + CO2 + NADPH	92.134	0.883156	21.7023	1.30173		FUM > MAL	151.188	0.0154841	42.5075	4.63941
PYR > ACCOA + CO2 + NADH	52.7607	1.32428	12.4279	0.799245		MAL > OAA + FADH2	143.363	9.66866	40.3075	5.17142
ACCOA + OAA > ICIT	43.7909	0.234189	10.315	0.613241		MAL > PYR + CO2 + NADPH	7.82458	9.66928	2.19994	2.72917
ICIT > AKG + CO2 + NADPH	43.7904	0.234773	10.3149	0.613247		PYR > ACCOA + CO2 + NADH	64.5365	0.0154757	18.1449	1.9804
ICIT > GLYOX + SUC	0.000489847	0.00111121	0.000115384	0.000261837		ACCOA + OAA > ICIT	54.7115	0.0154746	15.3825	1.67891
ACCOA + GLYOX > MAL	0.000489847	0.00111121	0.000115384	0.000261837		ICIT > AKG + CO2 + NADPH	54.7114	0.0154834	15.3825	1.6789
AKG > SUC + CO2 + ATP + NADH	39.0825	0.162765	9.20596	0.546434		ICIT > GLYOX + SUC	7.80862e-05	0.000217698	2.19545e-05	6.12542e-05
PYR + CO2 + ATP > OAA	7.10042	0.274407	1.67252	0.118258		ACCOA + GLYOX > MAL	7.80862e-05	0.000217698	2.19545e-05	6.12542e-05
OAA + ATP > PEP + CO2	0.452535	1.30102	0.106596	0.306523		AKG > SUC + CO2 + ATP + NADH	51.1874	0.0154798	14.3917	1.57077
PYR + 2 ATP > PEP	20.6301	1.57537	4.85945	0.469563		PYR + CO2 + ATP > OAA	59.9011	4.0256	16.8416	2.15866
PEP > 3PG	18.0489	0.337242	4.25146	0.263967		OAA + ATP > PEP + CO2	42.5577	13.684	11.9654	4.06296
3PG + NADH + ATP > G3P	11.5275	0.213834	2.71532	0.16848		PEP > PYR + ATP	23.3431	13.6797	6.56309	3.91228
G3P > DHAP	4.75876	0.0924222	1.12094	0.0698501		PEP > 3PG	16.8016	0.0721389	4.7239	0.515981
DHAP + G3P > FBP	4.75877	0.0925098	1.12094	0.0698566		3PG + NADH + ATP > G3P	11.7916	0.0721321	3.3153	0.362411
FBP > F6P + ATP	4.75875	0.0924598	1.12093	0.0698528		G3P > DHAP	6.20991	0.0720763	1.74596	0.191635
F6P > G6P	1.44718	0.0449301	0.340886	0.0227904		DHAP + G3P > FBP	6.20983	0.0721558	1.74594	0.191634
G6P > 6PG + NADPH	0.880002	0.0437879	0.207286	0.016032		FBP > F6P + ATP	6.20983	0.0720808	1.74594	0.191632
6PG > PYR + G3P	0.87957	0.0439034	0.207184	0.0160449		F6P > G6P	3.75314	0.0839661	1.05522	0.117565
6PG > P5P + CO2 + NADPH	0.000432536	0.00198497	0.000101885	0.000467603		G6P > 6PG + NADPH	3.06518	0.083944	0.861798	0.0969754
S7P + G3P > P5P + P5P	0.731157	0.0437689	0.172226	0.0145011		6PG > PYR + G3P	2.77579	0.0706872	0.780433	0.0874669
E4P + F6P > S7P + G3P	0.73116	0.0437998	0.172226	0.0145063		6PG > P5P + CO2 + NADPH	0.289393	0.0468677	0.0813649	0.0158903
F6P + G3P > E4P + P5P	2.38249	0.0423021	0.5612	0.0346907		S7P + G3P > P5P + P5P	0.503831	0.0156346	0.141656	0.0160735
CO2 > CO2_EX	221.12	2.1801	52.0853	3.12645		E4P + F6P > S7P + G3P	0.503874	0.0156277	0.141668	0.0160743
						F6P + G3P > E4P + P5P	1.71484	0.0156361	0.482139	0.0528055
						CO2 > CO2_EX	161.206	0.846016	45.3242	4.95255

### Sheet: F_CoA_Detection
	Sample #	Condition	PropCoA	SD	AcCoA	SD	MaCoA	SD	SucCoA	SD	Hydroxybutyryl-CoA	SD	Butyryl-CoA	SD	CoA	SD
	1	WT	0.0528811	0.0370532	16.1298	4.86662	0.068356	0.02433	32.2537	7.45731	0.0884194	0.00914706	0.493603	0.146363	99.7005	32.8391
	2	ΔprpC	0.309389	0.0474798	20.1408	6.53665	0.118715	0.0768534	15.4278	8.2411	0.110466	0.00719265	0.629632	0.222065	81.4489	25.0297
	Sample #	OD	Vol.
	wt1	2.3	8
	wt2	2.2	8
	wt3	2.1	8
	prpC1	1.8	8
	prpC2	1.7	8
	prpC3	1.8	8

### Sheet: G_Organic_acid_uptake
	Sample	Succinate [mM]	Propionate [mM]
	WT-A-0	24.9002	5.87297
	WT-A-1	15.895	5.3656
	WT-A-3	1.91949	4.73704
	WT-B-0	24.6514	5.72782
	WT-B-1	16.0381	5.28214
	WT-B-3	3.55511	4.9756
	WT-C-0	26.4792	6.12342
	WT-C-1	16.2048	5.38774
	WT-C-3	4.29212	4.72996
	prpC-A-0	28.0321	6.35107
	prpC-A-1	23.0151	6.42201
	prpC-A-3	9.12547	6.237
	prpC-B-0	25.6736	5.84503
	prpC-B-1	20.2253	5.77788
	prpC-B-3	8.69288	5.4814
	prpC-C-0	25.2658	5.78072
	prpC-C-1	20.4499	5.66115
	prpC-C-3	9.36602	5.55477
		0				1				3				hours
	Sample #	Suc	SD	Prop	SD	Suc	SD	Prop	SD	Suc	SD	Prop	SD	mM
	WT	25.3436	0.99133	5.90807	0.20012	16.0459	0.155039	5.34516	0.0556869	3.25557	1.21434	4.8142	0.139824
	∆prpC	26.3238	1.49337	5.99227	0.312388	21.2301	1.54993	5.95368	0.409762	9.06146	0.341101	5.75772	0.416681
